# Genetic potential for aerobic respiration and denitrification in globally distributed respiratory endosymbionts

**DOI:** 10.1101/2024.02.19.580942

**Authors:** Daan R. Speth, Linus M. Zeller, Jon S. Graf, Will A. Overholt, Kirsten Küsel, Jana Milucka

## Abstract

The endosymbiont *Candidatus* Azoamicus ciliaticola generates ATP for its eukaryotic host, an anaerobic ciliate of the Plagiopylea class, fulfilling a function analogous to mitochondria in other eukaryotic cells. The discovery of this respiratory endosymbiosis has major implications for both evolutionary history and ecology of microbial eukaryotes. However, with only a single species described, knowledge of its environmental distribution and diversity is limited. Here we report four new complete, circular metagenome assembled genomes (cMAGs) representing respiratory endosymbionts inhabiting groundwater in California, Ohio, and Germany. These cMAGs form two lineages comprising a monophyletic clade within the uncharacterized gammaproteobacterial order UBA6186, enabling evolutionary analysis of their key protein complexes. Strikingly, all four novel cMAGs encode a cytochrome *cbb_3_* oxidase, which indicates the capacity for both aerobic and anaerobic respiration. Accordingly, we detect these respiratory endosymbionts in diverse habitats worldwide, thus significantly expanding the ecological scope of this respiratory symbiosis.
