## Supplemental Table 3 for "Genetic potential for aerobic respiration and denitrification in globally distributed respiratory endosymbionts"

### Sheet: 16S_ANI_AAI
Supplemental table S3 - genome siimilarity indicators
Average 16S rRNA gene sequence identity between the cMAGs (%)
query	Azoamicus ciliaticola	Azoamicus soli	Azoamicus viridis	Azosocius agrarius	Azosocius aquiferis
Azoamicus ciliaticola	100	91.2	92.3	88.7	87.9
Azoamicus soli	91.2	100	89.8	87.6	86.7
Azoamicus viridis	92.3	89.8	100	88.4	87.3
Azosocius agrarius	88.7	87.6	88.4	100	94.2
Azosocius aquiferis	87.9	86.7	87.3	94.2	100
Average nucleotide identity (ANI) between the cMAGs (%)
query	Azoamicus ciliaticola	Azoamicus soli	Azoamicus viridis	Azosocius agrarius	Azosocius aquiferis
Azoamicus ciliaticola	100	76.1775	76.583	75.4842	76.0305
Azoamicus soli	76.1711	100	75.4125	75.0362	75.3479
Azoamicus viridis	76.5588	75.5234	100	75.1304	75.2489
Azosocius agrarius	75.419	75.2139	75.0261	100	82.8301
Azosocius aquiferis	75.8251	75.2165	75.1489	82.6653	100
Average amino acid identity (AAI) between the cMAGs (%)
query	Azoamicus ciliaticola	Azoamicus soli	Azoamicus viridis	Azosocius agrarius	Azosocius aquiferis
Azoamicus ciliaticola	100	60.2096	60.8176	54.3077	54.2777
Azoamicus soli	60.2096	100	59.4307	53.942	53.9158
Azoamicus viridis	60.8176	59.4307	100	55.1807	54.8315
Azosocius agrarius	54.3077	53.942	55.1807	100	74.5609
Azosocius aquiferis	54.2777	53.9158	54.8315	74.5609	100

### Sheet: fastANI_full
Query	Reference	ANI (%)	Fragments aligned (#)	Total fragments (1000bp)	Fragments aligned (%)
Ca. Azoamicus ciliaticola	Ca. Azoamicus ciliaticola	100	292	292	100
Ca. Azoamicus ciliaticola	Ca. Azoamicus soli	76.1775	135	292	46.2329
Ca. Azoamicus ciliaticola	Ca. Azoamicus viridis	76.583	165	292	56.5068
Ca. Azoamicus ciliaticola	Ca. Azosocius agrarius	75.4842	143	292	48.9726
Ca. Azoamicus ciliaticola	Ca. Azosocius aquiferis	76.0305	156	292	53.4247
Ca. Azoamicus viridis	Ca. Azoamicus ciliaticola	76.5588	163	373	43.6997
Ca. Azoamicus viridis	Ca. Azoamicus soli	75.5234	135	373	36.193
Ca. Azoamicus viridis	Ca. Azoamicus viridis	100	373	373	100
Ca. Azoamicus viridis	Ca. Azosocius agrarius	75.1304	165	373	44.2359
Ca. Azoamicus viridis	Ca. Azosocius aquiferis	75.2489	160	373	42.8954
Ca. Azoamicus soli	Ca. Azoamicus ciliaticola	76.1711	138	284	48.5915
Ca. Azoamicus soli	Ca. Azoamicus soli	100	284	284	100
Ca. Azoamicus soli	Ca. Azoamicus viridis	75.4125	144	284	50.7042
Ca. Azoamicus soli	Ca. Azosocius agrarius	75.0362	156	284	54.9296
Ca. Azoamicus soli	Ca. Azosocius aquiferis	75.3479	135	284	47.5352
Ca. Azosocius agrarius	Ca. Azoamicus ciliaticola	75.419	155	351	44.1595
Ca. Azosocius agrarius	Ca. Azoamicus soli	75.2139	153	351	43.5897
Ca. Azosocius agrarius	Ca. Azoamicus viridis	75.0261	165	351	47.0085
Ca. Azosocius agrarius	Ca. Azosocius agrarius	100	351	351	100
Ca. Azosocius agrarius	Ca. Azosocius aquiferis	82.8301	269	351	76.6382
Ca. Azosocius aquiferis	Ca. Azoamicus ciliaticola	75.8251	163	353	46.1756
Ca. Azosocius aquiferis	Ca. Azoamicus soli	75.2165	156	353	44.1926
Ca. Azosocius aquiferis	Ca. Azoamicus viridis	75.1489	171	353	48.4419
Ca. Azosocius aquiferis	Ca. Azosocius agrarius	82.6653	281	353	79.6034
Ca. Azosocius aquiferis	Ca. Azosocius aquiferis	100	353	353	100

### Sheet: EzAAI_full
Query	Reference	AAI	CDS count 1	CDS count 2	Matched count	Proteome cov.	ID param.	Cov. param.
Ca. Azoamicus ciliaticola	Ca. Azoamicus ciliaticola	100	311	311	311	1	0.4	0.5
Ca. Azoamicus ciliaticola	Ca. Azoamicus soli	60.2096	311	299	229	0.75082	0.4	0.5
Ca. Azoamicus ciliaticola	Ca. Azoamicus viridis	60.8176	311	378	259	0.751814	0.4	0.5
Ca. Azoamicus ciliaticola	Ca. Azosocius agrarius	54.3077	311	347	194	0.589666	0.4	0.5
Ca. Azoamicus ciliaticola	Ca. Azosocius aquiferis	54.2777	311	352	195	0.588235	0.4	0.5
Ca. Azoamicus viridis	Ca. Azoamicus ciliaticola	60.2096	299	311	229	0.75082	0.4	0.5
Ca. Azoamicus viridis	Ca. Azoamicus soli	100	299	299	299	1	0.4	0.5
Ca. Azoamicus viridis	Ca. Azoamicus viridis	59.4307	299	378	230	0.679468	0.4	0.5
Ca. Azoamicus viridis	Ca. Azosocius agrarius	53.942	299	347	182	0.563467	0.4	0.5
Ca. Azoamicus viridis	Ca. Azosocius aquiferis	53.9158	299	352	184	0.565284	0.4	0.5
Ca. Azoamicus soli	Ca. Azoamicus ciliaticola	60.8176	378	311	259	0.751814	0.4	0.5
Ca. Azoamicus soli	Ca. Azoamicus soli	59.4307	378	299	230	0.679468	0.4	0.5
Ca. Azoamicus soli	Ca. Azoamicus viridis	100	378	378	378	1	0.4	0.5
Ca. Azoamicus soli	Ca. Azosocius agrarius	55.1807	378	347	215	0.593103	0.4	0.5
Ca. Azoamicus soli	Ca. Azosocius aquiferis	54.8315	378	352	219	0.6	0.4	0.5
Ca. Azosocius agrarius	Ca. Azoamicus ciliaticola	54.3077	347	311	194	0.589666	0.4	0.5
Ca. Azosocius agrarius	Ca. Azoamicus soli	53.942	347	299	182	0.563467	0.4	0.5
Ca. Azosocius agrarius	Ca. Azoamicus viridis	55.1807	347	378	215	0.593103	0.4	0.5
Ca. Azosocius agrarius	Ca. Azosocius agrarius	100	347	347	347	1	0.4	0.5
Ca. Azosocius agrarius	Ca. Azosocius aquiferis	74.5609	347	352	335	0.958512	0.4	0.5
Ca. Azosocius aquiferis	Ca. Azoamicus ciliaticola	54.2777	352	311	195	0.588235	0.4	0.5
Ca. Azosocius aquiferis	Ca. Azoamicus soli	53.9158	352	299	184	0.565284	0.4	0.5
Ca. Azosocius aquiferis	Ca. Azoamicus viridis	54.8315	352	378	219	0.6	0.4	0.5
Ca. Azosocius aquiferis	Ca. Azosocius agrarius	74.5609	352	347	335	0.958512	0.4	0.5
Ca. Azosocius aquiferis	Ca. Azosocius aquiferis	100	352	352	352	1	0.4	0.5
